# mRNA initiation and termination are spatially coordinated

**DOI:** 10.1101/2024.01.05.574404

**Authors:** Ezequiel Calvo-Roitberg, Christine L. Carroll, Sergey V. Venev, GyeungYun Kim, Steven T. Mick, Job Dekker, Ana Fiszbein, Athma A. Pai

## Abstract

The expression of a precise mRNA transcriptome is crucial for establishing cell identity and function, with dozens of alternative isoforms produced for a single gene sequence. The regulation of mRNA isoform usage occurs by the coordination of co-transcriptional mRNA processing mechanisms across a gene. Decisions involved in mRNA initiation and termination underlie the largest extent of mRNA isoform diversity, but little is known about any relationships between decisions at both ends of mRNA molecules. Here, we systematically profile the joint usage of mRNA transcription start sites (TSSs) and polyadenylation sites (PASs) across tissues and species. Using both short and long read RNA-seq data, we observe that mRNAs preferentially using upstream TSSs also tend to use upstream PASs, and congruently, the usage of downstream sites is similarly paired. This observation suggests that mRNA 5’ end choice may directly influence mRNA 3’ ends. Our results suggest a novel “Positional Initiation-Termination Axis” (PITA), in which the usage of alternative terminal sites are coupled based on the order in which they appear in the genome. PITA isoforms are more likely to encode alternative protein domains and use conserved sites. PITA is strongly associated with the length of genomic features, such that PITA is enriched in longer genes with more area devoted to regions that regulate alternative 5’ or 3’ ends. Strikingly, we found that PITA genes are more likely than non-PITA genes to have multiple, overlapping chromatin structural domains related to pairing of ordinally coupled start and end sites. In turn, PITA coupling is also associated with fast RNA Polymerase II (RNAPII) trafficking across these long gene regions. Our findings indicate that a combination of spatial and kinetic mechanisms couple transcription initiation and mRNA 3’ end decisions based on ordinal position to define the expression mRNA isoforms.
