## Supplementary Table 1 for "mRNA initiation and termination are spatially coordinated"

### Sheet: short-read sequencing
Accession	Source	Organism	Tissue/cell type	Sequencing technique	Sequencing platform	Number of raw reads
GTEX-1HT8W-3026-SM-CGQEO	dbGap	Human	brain cortex	RNA-seq	Illumina HiSeq 2000	221605000
GTEX-1IDJH-3026-SM-CL53B	dbGap	Human	brain cortex	RNA-seq	Illumina HiSeq 2000	149870000
GTEX-16NGA-0826-SM-718AF	dbGap	Human	breast mammary tissue	RNA-seq	Illumina HiSeq 2000	154719000
GTEX-1K2DA-1726-SM-CGQGS	dbGap	Human	breast mammary tissue	RNA-seq	Illumina HiSeq 2000	205845000
GTEX-1K2DA-1626-SM-CGQGB	dbGap	Human	colon sigmoid	RNA-seq	Illumina HiSeq 2000	197159000
GTEX-VJYA-2126-SM-4KL1O	dbGap	Human	colon sigmoid	RNA-seq	Illumina HiSeq 2000	179921000
GTEX-1HSMQ-0426-SM-ADEIM	dbGap	Human	heart atrial appendage	RNA-seq	Illumina HiSeq 2000	144112000
GTEX-1HT8W-1326-SM-CGQEN	dbGap	Human	heart atrial appendage	RNA-seq	Illumina HiSeq 2000	219772000
GTEX-1N2DW-1826-SM-EAZ54	dbGap	Human	kidney cortex	RNA-seq	Illumina HiSeq 2000	122768000
GTEX-QLQW-1626-SM-CMKFE	dbGap	Human	kidney cortex	RNA-seq	Illumina HiSeq 2000	155597000
GTEX-O5YT-0826-SM-3TW8N	dbGap	Human	liver	RNA-seq	Illumina HiSeq 2000	123322000
GTEX-WYVS-1926-SM-4PQZ2	dbGap	Human	liver	RNA-seq	Illumina HiSeq 2000	157230000
GTEX-1IDJU-0226-SM-CKZOF	dbGap	Human	lung	RNA-seq	Illumina HiSeq 2000	120097000
GTEX-U3ZN-0626-SM-3DB7U	dbGap	Human	lung	RNA-seq	Illumina HiSeq 2000	194137000
GTEX-11P81-1526-SM-5P9GS	dbGap	Human	ovary	RNA-seq	Illumina HiSeq 2000	134315000
GTEX-WXYG-1426-SM-4ONCK	dbGap	Human	ovary	RNA-seq	Illumina HiSeq 2000	133060000
GTEX-1B8KE-1026-SM-731EQ	dbGap	Human	prostate	RNA-seq	Illumina HiSeq 2000	211184000
GTEX-1K2DA-1226-SM-CGQGH	dbGap	Human	prostate	RNA-seq	Illumina HiSeq 2000	203625000
GTEX-1GN1W-2126-SM-9JGI7	dbGap	Human	stomach	RNA-seq	Illumina HiSeq 2000	141410000
GTEX-1K2DA-0826-SM-CGQGD	dbGap	Human	stomach	RNA-seq	Illumina HiSeq 2000	193160000
GTEX-13OW8-0526-SM-5KM24	dbGap	Human	testis	RNA-seq	Illumina HiSeq 2000	253086000
GTEX-1LBAC-1826-SM-D3L9X	dbGap	Human	testis	RNA-seq	Illumina HiSeq 2000	143601000
GSM4190169	GEO	Human	K562	TIF-Seq2	Illumina NextSeq 500	3695520
GSM4190171	GEO	Human	K562	TIF-Seq2	Illumina NextSeq 500	5135829
GSE148433	GEO	Human	K562	TTseq & mNETseq	Illumina NextSeq 500
GSE159633	GEO	Human	K562	TTseq & mNETseq	Illumina NextSeq 500
GSE63375	GEO	Human	HEK293	RNA-seq	Illumina HiSeq 2000
GSE127741	GEO	Mouse	ESCs	RNA-seq	Illumina HiSeq 4000

### Sheet: long-read sequencing
Accession	Source	Organism	Tissue/cell type	Sequencing technique	Sequencing platform	Number of raw reads	Average read length (nt)
ENCFF003QZT	ENCODE	Human	WTC11	ISO-seq	PacBio Sequel II	2499625	1197
ENCFF011BFA	ENCODE	Human	chondrocyte	ISO-seq	PacBio Sequel II	1646739	2581
ENCFF026VEI	ENCODE	Human	neural crest cell	ISO-seq	PacBio Sequel II	919653	1888
ENCFF054KCY	ENCODE	Human	endodermal cell	ISO-seq	PacBio Sequel II	1828693	1173
ENCFF105WIJ	ENCODE	Human	WTC11	ISO-seq	PacBio Sequel II	1827382	1186
ENCFF142LPL	ENCODE	Human	endodermal cell	ISO-seq	PacBio Sequel II	2540802	2216
ENCFF143ICB	ENCODE	Human	H1	ISO-seq	PacBio Sequel II	1727432	1035
ENCFF144KHH	ENCODE	Human	aorta	ISO-seq	PacBio Sequel II	1274134	1579
ENCFF185VYD	ENCODE	Human	heart left ventricle	ISO-seq	PacBio Sequel II	542998	1214
ENCFF187BTK	ENCODE	Human	ovary	ISO-seq	PacBio Sequel II	407325	1110
ENCFF196WMM	ENCODE	Human	left lung	ISO-seq	PacBio Sequel II	787929	1158
ENCFF197DCI	ENCODE	Human	IMR-90	ISO-seq	PacBio Sequel II	1279801	2005
ENCFF211SQY	ENCODE	Human	adrenal gland	ISO-seq	PacBio Sequel II	856966	1386
ENCFF212HLP	ENCODE	Human	WTC11	ISO-seq	PacBio Sequel II	2072625	1049
ENCFF235QXW	ENCODE	Human	endodermal cell	ISO-seq	PacBio Sequel II	1553082	2392
ENCFF242WRZ	ENCODE	Human	right cardiac atrium	ISO-seq	PacBio Sequel II	780480	1993
ENCFF245IPA	ENCODE	Human	WTC11	ISO-seq	PacBio Sequel II	3089650	2541
ENCFF245MBY	ENCODE	Human	left colon	ISO-seq	PacBio Sequel II	1361583	1746
ENCFF249GFH	ENCODE	Human	neural crest cell	ISO-seq	PacBio Sequel II	1202549	1861
ENCFF250IWT	ENCODE	Human	lower lobe of right lung	ISO-seq	PacBio Sequel II	1983082	1737
ENCFF251CBB	ENCODE	Human	GM23338	ISO-seq	PacBio Sequel II	815048	1449
ENCFF272VSN	ENCODE	Human	H9	ISO-seq	PacBio Sequel II	2842036	2051
ENCFF274DYS	ENCODE	Human	HL-60	ISO-seq	PacBio Sequel II	2434849	2156
ENCFF281TNJ	ENCODE	Human	GM12878	ISO-seq	PacBio Sequel II	689486	1431
ENCFF288CJF	ENCODE	Human	HFFc6	ISO-seq	PacBio Sequel II	1118967	1312
ENCFF296KQK	ENCODE	Human	endodermal cell	ISO-seq	PacBio Sequel II	1646265	1163
ENCFF306ZPP	ENCODE	Human	right lobe of liver	ISO-seq	PacBio Sequel II	569010	2274
ENCFF316EZQ	ENCODE	Human	astrocyte	ISO-seq	PacBio Sequel II	869726	2027
ENCFF318SKH	ENCODE	Human	right lobe of liver	ISO-seq	PacBio Sequel II	690170	1205
ENCFF329AYV	ENCODE	Human	GM12878	ISO-seq	PacBio Sequel II	684576	1454
ENCFF337VWR	ENCODE	Human	HCT116	ISO-seq	PacBio Sequel II	1513174	1861
ENCFF339FMQ	ENCODE	Human	H1	ISO-seq	PacBio Sequel II	1349073	1166
ENCFF341BSQ	ENCODE	Human	lower lobe of left lung	ISO-seq	PacBio Sequel II	802228	1967
ENCFF342HOS	ENCODE	Human	chondrocyte	ISO-seq	PacBio Sequel II	1382402	2756
ENCFF352CGL	ENCODE	Human	chondrocyte	ISO-seq	PacBio Sequel II	950453	2437
ENCFF370NFS	ENCODE	Human	WTC11	ISO-seq	PacBio Sequel II	1714957	2050
ENCFF372YUA	ENCODE	Human	technical sample	ISO-seq	PacBio Sequel II	1775874	2638
ENCFF385QZZ	ENCODE	Human	HFFc6	ISO-seq	PacBio Sequel II	1121461	1531
ENCFF387HPO	ENCODE	Human	mucosa of descending colon	ISO-seq	PacBio Sequel II	1383129	1888
ENCFF400BQQ	ENCODE	Human	H1	ISO-seq	PacBio Sequel II	248593	2107
ENCFF417ALN	ENCODE	Human	adrenal gland	ISO-seq	PacBio Sequel II	1662339	2064
ENCFF417VHJ	ENCODE	Human	GM12878	ISO-seq	PacBio Sequel II	1673768	1605
ENCFF422XLS	ENCODE	Human	ovary	ISO-seq	PacBio Sequel II	1378887	2194
ENCFF425VDL	ENCODE	Human	heart right ventricle	ISO-seq	PacBio Sequel II	1146718	1910
ENCFF427JDY	ENCODE	Human	HepG2	ISO-seq	PacBio Sequel II	668990	1242
ENCFF429JUP	ENCODE	Human	heart left ventricle	ISO-seq	PacBio Sequel II	1320159	1840
ENCFF429VVB	ENCODE	Human	K562	ISO-seq	PacBio Sequel II	2857485	1699
ENCFF436GKZ	ENCODE	Human	H1	ISO-seq	PacBio Sequel II	1341667	2325
ENCFF450VAU	ENCODE	Human	GM12878	ISO-seq	PacBio Sequel II	2137168	1606
ENCFF471YEK	ENCODE	Human	progenitor cell of endocrine pancreas	ISO-seq	PacBio Sequel II	1702409	2084
ENCFF474GEK	ENCODE	Human	astrocyte	ISO-seq	PacBio Sequel II	500512	2239
ENCFF475ORL	ENCODE	Human	GM12878	ISO-seq	PacBio Sequel II	793577	1510
ENCFF483HTA	ENCODE	Human	HepG2	ISO-seq	PacBio Sequel II	2688197	2144
ENCFF489XQJ	ENCODE	Human	type B pancreatic cell	ISO-seq	PacBio Sequel II	1651346	1902
ENCFF492BYP	ENCODE	Human	kidney	ISO-seq	PacBio Sequel II	966421	1704
ENCFF511AVQ	ENCODE	Human	mucosa of descending colon	ISO-seq	PacBio Sequel II	722296	1339
ENCFF525JUC	ENCODE	Human	technical sample	ISO-seq	PacBio Sequel II	1268773	2799
ENCFF537NCV	ENCODE	Human	heart left ventricle	ISO-seq	PacBio Sequel II	1396410	1939
ENCFF552NVU	ENCODE	Human	lower lobe of left lung	ISO-seq	PacBio Sequel II	2608190	1843
ENCFF556DYU	ENCODE	Human	osteocyte	ISO-seq	PacBio Sequel II	2120702	2045
ENCFF560XTG	ENCODE	Human	osteocyte	ISO-seq	PacBio Sequel II	1687378	2095
ENCFF561HIY	ENCODE	Human	endodermal cell	ISO-seq	PacBio Sequel II	2424836	2302
ENCFF563QZR	ENCODE	Human	WTC11	ISO-seq	PacBio Sequel II	2620316	2884
ENCFF580BQX	ENCODE	Human	type B pancreatic cell	ISO-seq	PacBio Sequel II	1685563	1749
ENCFF589SMB	ENCODE	Human	HepG2	ISO-seq	PacBio Sequel II	1171260	1336
ENCFF595PPR	ENCODE	Human	endothelial cell	ISO-seq	PacBio Sequel II	770099	1525
ENCFF602MAI	ENCODE	Human	heart left ventricle	ISO-seq	PacBio Sequel II	1072017	1970
ENCFF609QIM	ENCODE	Human	HL-60	ISO-seq	PacBio Sequel II	2880441	2016
ENCFF615FIC	ENCODE	Human	heart right ventricle	ISO-seq	PacBio Sequel II	1692374	2154
ENCFF624IQY	ENCODE	Human	left ventricle myocardium superior	ISO-seq	PacBio Sequel II	1527213	1747
ENCFF634YSN	ENCODE	Human	K562	ISO-seq	PacBio Sequel II	2982410	1539
ENCFF658OZB	ENCODE	Human	posterior vena cava	ISO-seq	PacBio Sequel II	1357839	1657
ENCFF665LBS	ENCODE	Human	Right ventricle myocardium superior	ISO-seq	PacBio Sequel II	1656562	2144
ENCFF680XXE	ENCODE	Human	cardiac septum	ISO-seq	PacBio Sequel II	1924029	1659
ENCFF684YOO	ENCODE	Human	H1	ISO-seq	PacBio Sequel II	926054	1203
ENCFF688QGB	ENCODE	Human	H9	ISO-seq	PacBio Sequel II	3302422	2032
ENCFF694DIE	ENCODE	Human	GM12878	ISO-seq	PacBio Sequel II	2538701	1512
ENCFF694INI	ENCODE	Human	K562	ISO-seq	PacBio Sequel II	639745	1600
ENCFF696GDL	ENCODE	Human	K562	ISO-seq	PacBio Sequel II	2103285	1760
ENCFF705IEA	ENCODE	Human	technical sample	ISO-seq	PacBio Sequel II	1853752	1243
ENCFF712CBL	ENCODE	Human	endodermal cell	ISO-seq	PacBio Sequel II	1587841	2339
ENCFF722JJS	ENCODE	Human	right cardiac atrium	ISO-seq	PacBio Sequel II	800413	2135
ENCFF728ITF	ENCODE	Human	HFFc6	ISO-seq	PacBio Sequel II	880468	1488
ENCFF731HST	ENCODE	Human	endodermal cell	ISO-seq	PacBio Sequel II	1216390	2466
ENCFF733RRO	ENCODE	Human	left lung	ISO-seq	PacBio Sequel II	760066	1086
ENCFF738UZJ	ENCODE	Human	Right ventricle myocardium inferior	ISO-seq	PacBio Sequel II	693627	1992
ENCFF743MYM	ENCODE	Human	technical sample	ISO-seq	PacBio Sequel II	2466710	2677
ENCFF750LYC	ENCODE	Human	psoas muscle	ISO-seq	PacBio Sequel II	1908157	1795
ENCFF756AHG	ENCODE	Human	ovary	ISO-seq	PacBio Sequel II	2160827	1762
ENCFF761BFK	ENCODE	Human	endodermal cell	ISO-seq	PacBio Sequel II	1728159	1190
ENCFF763VZC	ENCODE	Human	K562	ISO-seq	PacBio Sequel II	1371010	1463
ENCFF770DXN	ENCODE	Human	endothelial cell	ISO-seq	PacBio Sequel II	649166	1229
ENCFF793CMQ	ENCODE	Human	left ventricle myocardium inferior	ISO-seq	PacBio Sequel II	1447520	2163
ENCFF793PGJ	ENCODE	Human	heart right ventricle	ISO-seq	PacBio Sequel II	1393744	1896
ENCFF822IZD	ENCODE	Human	technical sample	ISO-seq	PacBio Sequel II	1807306	1276
ENCFF834KTE	ENCODE	Human	PC-3	ISO-seq	PacBio Sequel II	2136660	1915
ENCFF853OFP	ENCODE	Human	H1	ISO-seq	PacBio Sequel II	665485	2665
ENCFF885YGF	ENCODE	Human	technical sample	ISO-seq	PacBio Sequel II	1850795	1290
ENCFF887DGG	ENCODE	Human	MCF-7	ISO-seq	PacBio Sequel II	1832333	1662
ENCFF899MTI	ENCODE	Human	right cardiac atrium	ISO-seq	PacBio Sequel II	2498466	2215
ENCFF902BIU	ENCODE	Human	aorta	ISO-seq	PacBio Sequel II	2054892	1812
ENCFF902UIT	ENCODE	Human	GM12878	ISO-seq	PacBio Sequel II	747100	1383
ENCFF905RVF	ENCODE	Human	right cardiac atrium	ISO-seq	PacBio Sequel II	1877147	1864
ENCFF907SZK	ENCODE	Human	mesenteric fat pad	ISO-seq	PacBio Sequel II	1905780	1774
ENCFF912HPY	ENCODE	Human	adrenal gland	ISO-seq	PacBio Sequel II	659922	1275
ENCFF919JFJ	ENCODE	Human	excitatory neuron	ISO-seq	PacBio Sequel II	722117	1468
ENCFF920VXE	ENCODE	Human	left cardiac atrium	ISO-seq	PacBio Sequel II	771635	2124
ENCFF933LQH	ENCODE	Human	endodermal cell	ISO-seq	PacBio Sequel II	17785569	979
ENCFF934MBW	ENCODE	Human	upper lobe of right lung	ISO-seq	PacBio Sequel II	1734838	2199
ENCFF954UFG	ENCODE	Human	GM23338	ISO-seq	PacBio Sequel II	880306	1341
ENCFF960KBO	ENCODE	Human	posterior vena cava	ISO-seq	PacBio Sequel II	654130	1718
ENCFF982WKN	ENCODE	Human	excitatory neuron	ISO-seq	PacBio Sequel II	775345	1539
ENCFF988RQM	ENCODE	Human	progenitor cell of endocrine pancreas	ISO-seq	PacBio Sequel II	1229476	1898
ENCFF990CUL	ENCODE	Human	Panc1	ISO-seq	PacBio Sequel II	1761843	1856
SRR19344316	GEO	Human	Brain organoid	ONT-cDNA	GridION	151703	2641
SRR19344317	GEO	Human	Brain organoid	ONT-cDNA	GridION	2121641	2299
SRR19344318	GEO	Human	Brain organoid	ONT-cDNA	GridION	2068583	1815
SRR22812295	GEO	Human	cerebral organoid	ONT-cDNA	GridION	229910	975
SRR22812296	GEO	Human	cerebral organoid	ONT-cDNA	GridION	493204	761
SRR22812297	GEO	Human	cerebral organoid	ONT-cDNA	GridION	132770	879
ENCFF003OWX	ENCODE	Mouse	myotube	ISO-seq	PacBio Sequel II	2317197	1669.85
ENCFF008ATT	ENCODE	Mouse	C2C12	ISO-seq	PacBio Sequel II	849643	1373.67
ENCFF019HRC	ENCODE	Mouse	C2C12	ISO-seq	PacBio Sequel II	2662875	2343.7
ENCFF028QQV	ENCODE	Mouse	gastrocnemius	ISO-seq	PacBio Sequel II	1082697	2358.69
ENCFF031EVU	ENCODE	Mouse	heart	ISO-seq	PacBio Sequel II	787076	1857.84
ENCFF032HOK	ENCODE	Mouse	heart	ISO-seq	PacBio Sequel II	661836	1063.56
ENCFF046XAX	ENCODE	Mouse	left cerebral cortex	ISO-seq	PacBio Sequel II	2126878	2220.58
ENCFF047OYU	ENCODE	Mouse	gastrocnemius	ISO-seq	PacBio Sequel II	1239004	2135.42
ENCFF069POP	ENCODE	Mouse	gastrocnemius	ISO-seq	PacBio Sequel II	1179378	1949.31
ENCFF095CHU	ENCODE	Mouse	left cerebral cortex	ISO-seq	PacBio Sequel II	3293791	1900.85
ENCFF095FKV	ENCODE	Mouse	gastrocnemius	ISO-seq	PacBio Sequel II	1429294	2139.42
ENCFF100OAR	ENCODE	Mouse	adrenal gland	ISO-seq	PacBio Sequel II	1332804	1374.88
ENCFF100UBG	ENCODE	Mouse	left cerebral cortex	ISO-seq	PacBio Sequel II	860362	2137.97
ENCFF103DSA	ENCODE	Mouse	layer of hippocampus	ISO-seq	PacBio Sequel II	1437512	1430.21
ENCFF107CZA	ENCODE	Mouse	gastrocnemius	ISO-seq	PacBio Sequel II	1134518	1658.82
ENCFF110OOL	ENCODE	Mouse	layer of hippocampus	ISO-seq	PacBio Sequel II	3008233	2025.33
ENCFF122PGZ	ENCODE	Mouse	adrenal gland	ISO-seq	PacBio Sequel II	881341	1712.31
ENCFF124DBU	ENCODE	Mouse	gastrocnemius	ISO-seq	PacBio Sequel II	1215280	1131.74
ENCFF132MEJ	ENCODE	Mouse	left cerebral cortex	ISO-seq	PacBio Sequel II	966206	2003.99
ENCFF141ZHE	ENCODE	Mouse	adrenal gland	ISO-seq	PacBio Sequel II	733953	1589.91
ENCFF142VQP	ENCODE	Mouse	adrenal gland	ISO-seq	PacBio Sequel II	1162190	1724.96
ENCFF148ESR	ENCODE	Mouse	left cerebral cortex	ISO-seq	PacBio Sequel II	1576717	2241.59
ENCFF167GYW	ENCODE	Mouse	adrenal gland	ISO-seq	PacBio Sequel II	450800	1605.51
ENCFF169PFY	ENCODE	Mouse	adrenal gland	ISO-seq	PacBio Sequel II	1641201	1755.9
ENCFF175BNQ	ENCODE	Mouse	layer of hippocampus	ISO-seq	PacBio Sequel II	1203124	2410.02
ENCFF177KNR	ENCODE	Mouse	heart	ISO-seq	PacBio Sequel II	729067	1451.25
ENCFF177RGM	ENCODE	Mouse	adrenal gland	ISO-seq	PacBio Sequel II	865183	1455.4
ENCFF182ZKL	ENCODE	Mouse	layer of hippocampus	ISO-seq	PacBio Sequel II	824287	1942.15
ENCFF201HBC	ENCODE	Mouse	left cerebral cortex	ISO-seq	PacBio Sequel II	2200544	2200.54
ENCFF221ABY	ENCODE	Mouse	gastrocnemius	ISO-seq	PacBio Sequel II	1323887	2031.38
ENCFF223JJA	ENCODE	Mouse	layer of hippocampus	ISO-seq	PacBio Sequel II	928641	1761.49
ENCFF228VBQ	ENCODE	Mouse	layer of hippocampus	ISO-seq	PacBio Sequel II	1888993	2201.98
ENCFF238DPX	ENCODE	Mouse	C2C12	ISO-seq	PacBio Sequel II	793510	1546.45
ENCFF271ZDH	ENCODE	Mouse	gastrocnemius	ISO-seq	PacBio Sequel II	1371642	2100.78
ENCFF281GTL	ENCODE	Mouse	gastrocnemius	ISO-seq	PacBio Sequel II	1219818	1978.7
ENCFF285NUG	ENCODE	Mouse	left cerebral cortex	ISO-seq	PacBio Sequel II	1157135	2464.23
ENCFF294TJX	ENCODE	Mouse	gastrocnemius	ISO-seq	PacBio Sequel II	1814501	1036.95
ENCFF303OLU	ENCODE	Mouse	adrenal gland	ISO-seq	PacBio Sequel II	1025068	1886.06
ENCFF309DMQ	ENCODE	Mouse	layer of hippocampus	ISO-seq	PacBio Sequel II	1454618	1504.85
ENCFF310IPO	ENCODE	Mouse	F121-9	ISO-seq	PacBio Sequel II	2690451	1150.51
ENCFF311BUV	ENCODE	Mouse	adrenal gland	ISO-seq	PacBio Sequel II	953699	1424.05
ENCFF313VYZ	ENCODE	Mouse	F121-9	ISO-seq	PacBio Sequel II	2020159	2415.66
ENCFF314QJI	ENCODE	Mouse	layer of hippocampus	ISO-seq	PacBio Sequel II	3146935	2308.11
ENCFF319GBG	ENCODE	Mouse	left cerebral cortex	ISO-seq	PacBio Sequel II	2379826	2249.11
ENCFF321AJK	ENCODE	Mouse	adrenal gland	ISO-seq	PacBio Sequel II	635968	1610.24
ENCFF325BXV	ENCODE	Mouse	left cerebral cortex	ISO-seq	PacBio Sequel II	1231438	2167.2
ENCFF326JTG	ENCODE	Mouse	layer of hippocampus	ISO-seq	PacBio Sequel II	846995	1849.21
ENCFF327DHL	ENCODE	Mouse	gastrocnemius	ISO-seq	PacBio Sequel II	1199534	1882.35
ENCFF330HVI	ENCODE	Mouse	layer of hippocampus	ISO-seq	PacBio Sequel II	1127324	1514.95
ENCFF337DWM	ENCODE	Mouse	gastrocnemius	ISO-seq	PacBio Sequel II	1270930	2261.23
ENCFF338YTG	ENCODE	Mouse	layer of hippocampus	ISO-seq	PacBio Sequel II	1223726	1768.92
ENCFF346JYL	ENCODE	Mouse	layer of hippocampus	ISO-seq	PacBio Sequel II	966304	1482.01
ENCFF348TRU	ENCODE	Mouse	forelimb	ISO-seq	PacBio Sequel II	579080	1905.16
ENCFF356MNK	ENCODE	Mouse	heart	ISO-seq	PacBio Sequel II	697767	1067.23
ENCFF358AEP	ENCODE	Mouse	heart	ISO-seq	PacBio Sequel II	693645	1763.53
ENCFF369DHX	ENCODE	Mouse	gastrocnemius	ISO-seq	PacBio Sequel II	661879	1370.27
ENCFF376LTY	ENCODE	Mouse	layer of hippocampus	ISO-seq	PacBio Sequel II	2986381	2369.1
ENCFF387GTW	ENCODE	Mouse	adrenal gland	ISO-seq	PacBio Sequel II	553336	1984.32
ENCFF389RMT	ENCODE	Mouse	gastrocnemius	ISO-seq	PacBio Sequel II	1001081	1882.98
ENCFF402OZL	ENCODE	Mouse	layer of hippocampus	ISO-seq	PacBio Sequel II	917667	2017.46
ENCFF402ZUC	ENCODE	Mouse	left cerebral cortex	ISO-seq	PacBio Sequel II	1435160	1235.91
ENCFF417EKT	ENCODE	Mouse	forelimb	ISO-seq	PacBio Sequel II	753789	1968.47
ENCFF421HRA	ENCODE	Mouse	gastrocnemius	ISO-seq	PacBio Sequel II	1251943	2515.61
ENCFF429RCV	ENCODE	Mouse	adrenal gland	ISO-seq	PacBio Sequel II	1399130	1699.57
ENCFF435GLV	ENCODE	Mouse	gastrocnemius	ISO-seq	PacBio Sequel II	1737796	988.97
ENCFF435KPO	ENCODE	Mouse	adrenal gland	ISO-seq	PacBio Sequel II	1028950	1697.36
ENCFF441MLQ	ENCODE	Mouse	gastrocnemius	ISO-seq	PacBio Sequel II	1545884	1996.26
ENCFF445VZL	ENCODE	Mouse	adrenal gland	ISO-seq	PacBio Sequel II	666497	2787.12
ENCFF448KBZ	ENCODE	Mouse	layer of hippocampus	ISO-seq	PacBio Sequel II	1973253	2418.54
ENCFF462TIY	ENCODE	Mouse	gastrocnemius	ISO-seq	PacBio Sequel II	870105	1894.05
ENCFF468BPP	ENCODE	Mouse	heart	ISO-seq	PacBio Sequel II	1058686	1325.47
ENCFF468KWN	ENCODE	Mouse	left cerebral cortex	ISO-seq	PacBio Sequel II	837811	1963.72
ENCFF476MLA	ENCODE	Mouse	left cerebral cortex	ISO-seq	PacBio Sequel II	2644668	2391.33
ENCFF477GNS	ENCODE	Mouse	gastrocnemius	ISO-seq	PacBio Sequel II	1286606	2127.48
ENCFF479GNP	ENCODE	Mouse	left cerebral cortex	ISO-seq	PacBio Sequel II	1428760	1336.07
ENCFF484VDN	ENCODE	Mouse	heart	ISO-seq	PacBio Sequel II	1026478	1911.71
ENCFF509RDZ	ENCODE	Mouse	layer of hippocampus	ISO-seq	PacBio Sequel II	1053091	1857.59
ENCFF518QIV	ENCODE	Mouse	layer of hippocampus	ISO-seq	PacBio Sequel II	1267813	1700.22
ENCFF520HCL	ENCODE	Mouse	left cerebral cortex	ISO-seq	PacBio Sequel II	978354	1876.42
ENCFF524YTF	ENCODE	Mouse	gastrocnemius	ISO-seq	PacBio Sequel II	874658	1557.65
ENCFF532MMA	ENCODE	Mouse	layer of hippocampus	ISO-seq	PacBio Sequel II	730131	2341
ENCFF535DQA	ENCODE	Mouse	F121-9	ISO-seq	PacBio Sequel II	885088	1136.4
ENCFF549DGV	ENCODE	Mouse	adrenal gland	ISO-seq	PacBio Sequel II	497314	1322.32
ENCFF556BPF	ENCODE	Mouse	gastrocnemius	ISO-seq	PacBio Sequel II	1655316	1346.39
ENCFF560ONE	ENCODE	Mouse	adrenal gland	ISO-seq	PacBio Sequel II	932537	1469.95
ENCFF565RLW	ENCODE	Mouse	left cerebral cortex	ISO-seq	PacBio Sequel II	1329089	2110.37
ENCFF583MVR	ENCODE	Mouse	heart	ISO-seq	PacBio Sequel II	475994	1868.95
ENCFF584WWA	ENCODE	Mouse	heart	ISO-seq	PacBio Sequel II	1151745	1735.88
ENCFF589EMD	ENCODE	Mouse	adrenal gland	ISO-seq	PacBio Sequel II	822207	1545.96
ENCFF604SVZ	ENCODE	Mouse	adrenal gland	ISO-seq	PacBio Sequel II	461909	1221.14
ENCFF605NQH	ENCODE	Mouse	left cerebral cortex	ISO-seq	PacBio Sequel II	776200	2460.09
ENCFF618PJT	ENCODE	Mouse	gastrocnemius	ISO-seq	PacBio Sequel II	1355579	1945.9
ENCFF626SLN	ENCODE	Mouse	adrenal gland	ISO-seq	PacBio Sequel II	1247400	1820.37
ENCFF654JHQ	ENCODE	Mouse	F121-9	ISO-seq	PacBio Sequel II	1403347	1234.79
ENCFF667VXS	ENCODE	Mouse	F121-9	ISO-seq	PacBio Sequel II	2346134	2319.81
ENCFF669LWV	ENCODE	Mouse	myotube	ISO-seq	PacBio Sequel II	2421027	1763.97
ENCFF671OCJ	ENCODE	Mouse	adrenal gland	ISO-seq	PacBio Sequel II	1187027	1602.64
ENCFF676BYQ	ENCODE	Mouse	C2C12	ISO-seq	PacBio Sequel II	2647602	2187.66
ENCFF683BZL	ENCODE	Mouse	left cerebral cortex	ISO-seq	PacBio Sequel II	2827681	2188.09
ENCFF696VVK	ENCODE	Mouse	gastrocnemius	ISO-seq	PacBio Sequel II	666937	1799.33
ENCFF698CVI	ENCODE	Mouse	adrenal gland	ISO-seq	PacBio Sequel II	617391	2518.82
ENCFF773BXP	ENCODE	Mouse	left cerebral cortex	ISO-seq	PacBio Sequel II	1178244	1983.18
ENCFF798HCT	ENCODE	Mouse	gastrocnemius	ISO-seq	PacBio Sequel II	1148160	2214.3
ENCFF809BZD	ENCODE	Mouse	layer of hippocampus	ISO-seq	PacBio Sequel II	970199	1986.47
ENCFF811RRD	ENCODE	Mouse	adrenal gland	ISO-seq	PacBio Sequel II	732563	2222.54
ENCFF812RTU	ENCODE	Mouse	left cerebral cortex	ISO-seq	PacBio Sequel II	1022807	2029
ENCFF836SSV	ENCODE	Mouse	heart	ISO-seq	PacBio Sequel II	948094	1734.3
ENCFF836THV	ENCODE	Mouse	adrenal gland	ISO-seq	PacBio Sequel II	1022254	1632.87
ENCFF837UMP	ENCODE	Mouse	gastrocnemius	ISO-seq	PacBio Sequel II	1138893	2096.49
ENCFF856RHM	ENCODE	Mouse	adrenal gland	ISO-seq	PacBio Sequel II	1515215	1345.64
ENCFF860CBL	ENCODE	Mouse	heart	ISO-seq	PacBio Sequel II	1172517	1854.91
ENCFF863AGD	ENCODE	Mouse	adrenal gland	ISO-seq	PacBio Sequel II	817792	1512.8
ENCFF865ZOH	ENCODE	Mouse	gastrocnemius	ISO-seq	PacBio Sequel II	1565902	2048.52
ENCFF866CSV	ENCODE	Mouse	adrenal gland	ISO-seq	PacBio Sequel II	1422534	1681.41
ENCFF873KDL	ENCODE	Mouse	adrenal gland	ISO-seq	PacBio Sequel II	840525	2133.58
ENCFF874VSI	ENCODE	Mouse	F121-9	ISO-seq	PacBio Sequel II	3708370	2101.79
ENCFF885OVT	ENCODE	Mouse	heart	ISO-seq	PacBio Sequel II	946212	1972.25
ENCFF890RGD	ENCODE	Mouse	layer of hippocampus	ISO-seq	PacBio Sequel II	1814999	2454.54
ENCFF896RNF	ENCODE	Mouse	layer of hippocampus	ISO-seq	PacBio Sequel II	1294742	2555.29
ENCFF916NVH	ENCODE	Mouse	adrenal gland	ISO-seq	PacBio Sequel II	712804	1980.64
ENCFF937WKF	ENCODE	Mouse	left cerebral cortex	ISO-seq	PacBio Sequel II	969583	2520.65
ENCFF944JXN	ENCODE	Mouse	left cerebral cortex	ISO-seq	PacBio Sequel II	2068997	2236.43
ENCFF948TOU	ENCODE	Mouse	gastrocnemius	ISO-seq	PacBio Sequel II	1172651	1794.25
ENCFF957OYJ	ENCODE	Mouse	gastrocnemius	ISO-seq	PacBio Sequel II	1557453	988.704
ENCFF970IHS	ENCODE	Mouse	adrenal gland	ISO-seq	PacBio Sequel II	1040688	1430.64
ENCFF977AFJ	ENCODE	Mouse	left cerebral cortex	ISO-seq	PacBio Sequel II	537113	2101.56
ENCFF977AQV	ENCODE	Mouse	adrenal gland	ISO-seq	PacBio Sequel II	1349478	1709.88
ENCFF978EIJ	ENCODE	Mouse	layer of hippocampus	ISO-seq	PacBio Sequel II	2114215	2254.96
ENCFF988MZV	ENCODE	Mouse	adrenal gland	ISO-seq	PacBio Sequel II	486957	1523.43
ENCFF997NDX	ENCODE	Mouse	layer of hippocampus	ISO-seq	PacBio Sequel II	3058796	2098.67
