## Supplementary Table 2 for "mRNA initiation and termination are spatially coordinated"

### Sheet: Sheet1
oligonucleotides	purpose	sequence
LEPR AFE2 promoter gRNA oligo 1	CRISPR experiment	CACCGGAGGGCAGCCGAGTGCGTG
LEPR AFE2 promoter gRNA oligo 2	CRISPR experiment	AAACCACGCACTCGGCTGCCCTCC
LEPR AFE1 FWD	qPCR analysis	CCAGTTCGGGAGACATGG
LEPR AFE1 RVS	qPCR analysis	CCTCTAAGGCACATCCCAGC
LEPR AFE2 FWD	qPCR analysis	CCATCTCTGCCTTCGGTCG
LEPR AFE2 RVS	qPCR analysis	CCCAATGTAACAAAACCACACAG
LEPR ALE1 FWD	qPCR analysis	GTCCCTGGGTACTTGAGATTAGGG
LEPR ALE1/ALE2 RVS	qPCR analysis	GAATTGTTCCTGGGCACAAGG
LEPR ALE2 FWD	qPCR analysis	GTCCCTGGGTACTTGAGATTAGGG
LEPR ALL FWD	qPCR analysis	CTGTTGCTTTCGGAGTGAGC
LEPR ALL RVS	qPCR analysis	TAGCCAGCACTGTATGTTCCAG
GAPDH FWD	qPCR analysis	GTTCCAATATGATTCCACCC
GAPDH RVS	qPCR analysis	CTTGATTTTGGAGGGATCTCG
